# sctrial: Participant-Level Differential Analysis for Longitudinal Single-Cell Experiments

**DOI:** 10.64898/2026.04.02.716219

**Authors:** Priyanka Vasanthakumari, Itzel Valencia, Maryam Ranjpour Aghmiouni, Bryan Magana, Mohamed Omar

**Author notes:** Correspondence to: Mohamed Omar, MD, Assistant Professor, Department of Computational Biomedicine Department of Urology, Cedars-Sinai Medical Center, 700 N. San Vicente Blvd, G-540F West Hollywood, CA 90069, USA.

## Abstract

Longitudinal single-cell RNA sequencing studies in clinical trials and translational cohorts offer a powerful view of treatment response, disease progression, and cellular dynamics, but their hierarchical structure poses a major inferential challenge: thousands of cells are measured within the same participants across repeated time points, whereas the participant, not the cell, is the true unit of biological replication. Conventional cell-level workflows can therefore yield inflated significance and misleading confidence in reported associations. Here, we present *sctrial*, an open source analytical framework for repeated-measures single-cell studies that uses design-specific participant-level estimands, including difference-in-differences for two-group longitudinal comparisons, and small-cluster-aware uncertainty quantification. In simulation benchmarks using a hierarchical gamma-Poisson generative model, sctrial maintained well-calibrated error rates in mixed-signal gene panels where established multi-subject methods showed inflated false positive rates among unaffected genes. We applied *sctrial* to five independent datasets spanning melanoma immunotherapy, COVID-19 severity, BNT162b2 vaccination, AML chemotherapy, and CAR-T therapy. Across these studies, *sctrial* identified immune programs whose direction and magnitude differed across therapeutic and disease contexts, while benchmarking analyses showed that many associations highlighted by conventional cell-level workflows were attenuated or no longer supported when inference was performed at the participant level. These analyses illustrate how participant-aware inference can reduce pseudoreplication-driven signal inflation and provide a more rigorous basis for interpreting longitudinal single-cell data. *sctrial* enables reproducible participant-level analysis of longitudinal single-cell experiments and facilitates more reliable biological interpretation in translational and clinical studies. The software is implemented in Python and compatible the AnnData/scverse ecosystem.
