## Supplementary Table 1 for "sctrial: Participant-Level Differential Analysis for Longitudinal Single-Cell Experiments"

### Sheet: Sheet1
Signature	Display Name	Set	Gene Count	Genes	Genes_Present_Melanoma	Genes_Present_COVID-19	Genes_Present_Vaccine	Genes_Present_AML	Genes_Present_CAR-T
Cytotoxic T Cell Activity	Cytotoxic T Cells	Main	11	FASLG, GNLY, GZMA, GZMB, GZMH, GZMK, IFNG, KLRD1, KLRK1, NKG7, PRF1	11/11	11/11	11/11	11/11	11/11
Immune Exhaustion	T Cell Exhaustion	Main	11	BTLA, CD160, CD244, CTLA4, ENTPD1, HAVCR2, LAG3, PDCD1, TIGIT, TOX, TOX2	11/11	11/11	11/11	11/11	11/11
Interferon Response	IFN Response	Main	13	IFI6, IFIT1, IFIT2, IFIT3, IRF7, IRF9, ISG15, MX1, MX2, OAS1, OAS2, OAS3, STAT1	13/13	13/13	13/13	13/13	13/13
Memory T Cell	Memory T Cells	Main	10	BCL2, CCR7, CD27, CD28, EOMES, ID3, IL7R, LEF1, SELL, TCF7	10/10	9/10	10/10	10/10	10/10
T Cell Activation	T Cell Activation	Main	9	CD40LG, CD44, CD69, HLA-DRA, HLA-DRB1, ICOS, IL2RA, TNFRSF4, TNFRSF9	9/9	9/9	9/9	9/9	9/9
Inflammatory Response	Inflammation	Main	10	CASP1, CCL2, CCL3, CCL4, CXCL8, IL1B, IL6, NFKB1, NLRP3, TNF	9/10	10/10	10/10	9/10	10/10
Antigen Presentation	Antigen Presentation	Main	9	B2M, CD74, HLA-A, HLA-B, HLA-C, PSMB8, PSMB9, TAP1, TAP2	9/9	9/9	9/9	9/9	9/9
Cell Proliferation	Cell Proliferation	Main	9	CCNA2, CCNB1, CDK1, MCM2, MCM7, MKI67, PCNA, TOP2A, TYMS	9/9	9/9	9/9	9/9	9/9
Regulatory T Cell	Regulatory T Cells	Main	9	CTLA4, ENTPD1, FOXP3, IKZF2, IKZF4, IL10, IL2RA, TGFB1, TNFRSF18	9/9	9/9	9/9	9/9	9/9
NK Cell Activity	NK Cell Activity	Main	9	FCGR3A, KIR2DL1, KIR2DL3, KIR3DL1, KLRC1, KLRF1, NCAM1, NCR1, NCR3	9/9	9/9	9/9	8/9	9/9
Apoptosis	Apoptosis	Main	10	BAK1, BAX, BCL2, BID, CASP3, CASP8, CASP9, FAS, FASLG, PARP1	10/10	10/10	10/10	10/10	10/10
Oxidative Stress Response	Oxidative Stress	Main	10	CAT, GCLC, GCLM, GPX1, GSR, HMOX1, NFE2L2, NQO1, SOD1, SOD2	10/10	9/10	9/10	10/10	9/10
Cytotoxic	Cytotoxic	Clinical	8	GNLY, GZMA, GZMB, GZMH, GZMK, IFNG, NKG7, PRF1	8/8	8/8	8/8	8/8	8/8
Exhaustion	Exhaustion	Clinical	7	CTLA4, ENTPD1, HAVCR2, LAG3, PDCD1, TIGIT, TOX	7/7	7/7	7/7	7/7	7/7
Memory_T	Memory T	Clinical	7	CCR7, CD27, CD28, IL7R, LEF1, SELL, TCF7	7/7	7/7	7/7	7/7	7/7
IFN_response	IFN response	Clinical	7	IFI6, IFIT1, IFIT3, IRF7, ISG15, MX1, OAS1	7/7	7/7	7/7	7/7	7/7
Proliferation	Proliferation	Clinical	6	CCNA2, CCNB1, CDK1, MKI67, PCNA, TOP2A	6/6	6/6	6/6	6/6	6/6
