## Supplementary Table 2 for "sctrial: Participant-Level Differential Analysis for Longitudinal Single-Cell Experiments"

dataset	estimand	label	feature	effect	se	pvalue	FDR	n_units	cov_type_used	ci_lower	ci_upper
Melanoma	DiD	T Cell Activation	sig_T Cell Activation	-1.4882117483123394	0.8371574700129931	0.11334810620427105	0.47080694367880216	10	nonrobust	-3.129040389537806	0.15261689291312708
Melanoma	DiD	IFN Response	sig_Interferon Response	-1.4064304940497734	0.8237632911339554	0.12614626424948666	0.47080694367880216	10	nonrobust	-3.0210065446723258	0.20814555657277922
Melanoma	DiD	Inflammation	sig_Inflammatory Response	-1.9099379954704596	1.2175550600284506	0.1553636267062033	0.47080694367880216	10	nonrobust	-4.296345913126222	0.4764699221853035
Melanoma	DiD	Antigen Presentation	sig_Antigen Presentation	-1.2988005410618122	0.8315501836561453	0.15693564789293404	0.47080694367880216	10	nonrobust	-2.928638901027857	0.3310378189042327
Melanoma	DiD	Oxidative Stress	sig_Oxidative Stress Response	-1.1919793005516617	0.9258083807298664	0.23391509784322978	0.5513663608803308	10	nonrobust	-3.0065637267821996	0.6226051256788765
Melanoma	DiD	Apoptosis	sig_Apoptosis	-0.8806874155775613	0.752739813550008	0.2756831804401654	0.5513663608803308	10	nonrobust	-2.3560574501355767	0.5946826189804544
Melanoma	DiD	NK Cell Activity	sig_NK Cell Activity	0.45342300352589465	0.967212174962498	0.6517263112904492	0.8915459401103998	10	nonrobust	-1.4423128594006014	2.349158866452391
Melanoma	DiD	T Cell Exhaustion	sig_Immune Exhaustion	-0.32870254927380804	0.7017430598808582	0.6519899360564526	0.8915459401103998	10	nonrobust	-1.70411894664029	1.0467138480926739
Melanoma	DiD	Cell Proliferation	sig_Cell Proliferation	-0.2564422603367489	0.6035434366934987	0.6821109254656079	0.8915459401103998	10	nonrobust	-1.4393873962560064	0.9265028755825087
Melanoma	DiD	Memory T Cells	sig_Memory T Cell	-0.40482492426283634	1.1923234948637045	0.7429549500919999	0.8915459401103998	10	nonrobust	-2.7417789741956975	1.9321291256700246
Melanoma	DiD	Cytotoxic T Cells	sig_Cytotoxic T Cell Activity	-0.06483617819849158	0.9163175588766718	0.9453277424030633	0.9947102723218306	10	nonrobust	-1.8608185935967683	1.731146237199785
Melanoma	DiD	Regulatory T Cells	sig_Regulatory T Cell	-0.005553020559286526	0.811886323537302	0.9947102723218306	0.9947102723218306	10	nonrobust	-1.5968502146923984	1.5857441735738251
COVID-19	Hedges' g (DFO_8-14)	Cytotoxic T Cells	sig_Cytotoxic T Cell Activity	-0.00924937075706172	0.5393623683326889	0.9849476638991672	0.9849476638991672	16	hedges_g	-1.066399612689132	1.0479008711750084
COVID-19	Hedges' g (DFO_8-14)	T Cell Exhaustion	sig_Immune Exhaustion	0.1497806858694851	0.5400094085682223	0.7778069790441182	0.9688604837812661	16	hedges_g	-0.9086377549242307	1.2081991266632008
COVID-19	Hedges' g (DFO_8-14)	IFN Response	sig_Interferon Response	-0.0908445763530517	0.5395989148821464	0.8273448552821896	0.9688604837812661	16	hedges_g	-1.1484584495220587	0.9667692968159554
COVID-19	Hedges' g (DFO_8-14)	Memory T Cells	sig_Memory T Cell	-0.4934667423387744	0.5463687037753602	0.30021601302019835	0.9688604837812661	16	hedges_g	-1.5643494017384802	0.5774159170609314
COVID-19	Hedges' g (DFO_8-14)	T Cell Activation	sig_T Cell Activation	0.2379267145922155	0.5409973437610263	0.7422313372990988	0.9688604837812661	16	hedges_g	-0.8224280791793959	1.2982815083638268
COVID-19	Hedges' g (DFO_8-14)	Inflammation	sig_Inflammatory Response	-0.35145834218317035	0.5429264992663905	0.6106075509618853	0.9688604837812661	16	hedges_g	-1.4155942807452957	0.7126775963789551
COVID-19	Hedges' g (DFO_8-14)	Antigen Presentation	sig_Antigen Presentation	-0.27688411538204855	0.5415762793238885	0.4781078338284733	0.9688604837812661	16	hedges_g	-1.33837362285687	0.7846053920927729
COVID-19	Hedges' g (DFO_8-14)	Cell Proliferation	sig_Cell Proliferation	0.5703751802348473	0.5487035502926092	0.4865700050772383	0.9688604837812661	16	hedges_g	-0.5050837783386666	1.6458341388083613
COVID-19	Hedges' g (DFO_8-14)	Regulatory T Cells	sig_Regulatory T Cell	0.5161639449949006	0.5470236548588303	0.41093961557705055	0.9688604837812661	16	hedges_g	-0.5560024185284068	1.588330308518208
COVID-19	Hedges' g (DFO_8-14)	NK Cell Activity	sig_NK Cell Activity	-0.29058379322361905	0.541800524004659	0.5830258426722542	0.9688604837812661	16	hedges_g	-1.3525128202727505	0.7713452338255125
COVID-19	Hedges' g (DFO_8-14)	Apoptosis	sig_Apoptosis	1.1186737765310453	0.5744704607122203	0.04256838863618272	0.5108206636341928	16	hedges_g	-0.007288326464906403	2.2446358795269967
COVID-19	Hedges' g (DFO_8-14)	Oxidative Stress	sig_Oxidative Stress Response	0.05355520198490388	0.5394429727955076	0.8881221101328273	0.9688604837812661	16	hedges_g	-1.003753024694291	1.1108634286640988
Vaccine	within-arm Δ	Cytotoxic T Cells	sig_Cytotoxic T Cell Activity	1.0027581801689205	0.366510966184687	0.006219918577895365	0.0528693079121106	6	cluster	0.2844098865079564	1.7211064738298845
Vaccine	within-arm Δ	T Cell Exhaustion	sig_Immune Exhaustion	1.095725616336935	0.5142294256723563	0.03310473186609784	0.16840679086206745	6	cluster	0.0878544622284001	2.10359677044547
Vaccine	within-arm Δ	IFN Response	sig_Interferon Response	0.2385858759635811	0.4270723021540314	0.5763975174368393	0.7537505997250976	6	cluster	-0.5984604550529282	1.0756322069800903
Vaccine	within-arm Δ	Memory T Cells	sig_Memory T Cell	-0.8101673227739499	0.6983051288376501	0.24597105217079562	0.5226884858629407	6	cluster	-2.1788202255153464	0.5584855799674466
Vaccine	within-arm Δ	T Cell Activation	sig_T Cell Activation	-0.021816734016186064	0.5014632094056921	0.9652980615295674	0.9652980615295674	6	cluster	-1.00466656402321	0.9610330959908377
Vaccine	within-arm Δ	Inflammation	sig_Inflammatory Response	0.6994830235127166	0.6878608625323863	0.3092028622522447	0.5840498509209067	6	cluster	-0.6486994934254177	2.047665540450851
Vaccine	within-arm Δ	Antigen Presentation	sig_Antigen Presentation	0.26625004491993864	0.6811557253234453	0.6958860518806094	0.788670858798024	6	cluster	-1.068790644577272	1.601290734417149
Vaccine	within-arm Δ	Cell Proliferation	sig_Cell Proliferation	1.1975267227704722	0.8428064470066122	0.15535168328951432	0.39010222629177305	6	cluster	-0.4543435593006533	2.849397004841598
Vaccine	within-arm Δ	Regulatory T Cells	sig_Regulatory T Cell	0.0444107145921335	0.8957171226299517	0.960456141960855	0.9652980615295674	6	cluster	-1.711162586098419	1.799984015282686
Vaccine	within-arm Δ	NK Cell Activity	sig_NK Cell Activity	0.8729676205944199	0.9221546427428885	0.34381166875123337	0.5844798368770967	6	cluster	-0.9344222673580418	2.680357508546882
Vaccine	within-arm Δ	Apoptosis	sig_Apoptosis	0.43608262618496774	0.6782117201386217	0.5202312849218007	0.7369943203058843	6	cluster	-0.8931879191796894	1.765353171549625
Vaccine	within-arm Δ	Oxidative Stress	sig_Oxidative Stress Response	-0.5148179997571629	0.7772944879894472	0.5077659026497048	0.7369943203058843	6	cluster	-2.0382872015979814	1.0086512020836553
Vaccine	within-arm Δ	Cytotoxic T Cells	sig_Cytotoxic	1.0383267996776717	0.3338696617448599	0.0018710223365427981	0.03180737972122757	6	cluster	0.38395428712717605	1.6926993122281675
Vaccine	within-arm Δ	T Cell Exhaustion	sig_Exhaustion	0.9511153901957963	0.6779373178161497	0.160630328473083	0.39010222629177305	6	cluster	-0.37761733649954166	2.2798481168911344
Vaccine	within-arm Δ	Memory T Cells	sig_Memory_T	-0.4527026487665816	0.9254189109031015	0.6247095050623899	0.7585758275757591	6	cluster	-2.2664903847489417	1.3610850872157783
Vaccine	within-arm Δ	IFN Response	sig_IFN_response	0.49148845119356027	0.2388607841133871	0.03962512726166293	0.16840679086206745	6	cluster	0.023329917012324453	0.9596469853747961
Vaccine	within-arm Δ	Cell Proliferation	sig_Proliferation	1.0629640175353505	0.742233908165964	0.1521110263661353	0.39010222629177305	6	cluster	-0.3917877105743488	2.5177157456450496
AML	within-arm Δ	Cytotoxic T Cells	sig_Cytotoxic T Cell Activity	1.0937678723390214	0.36473145215513636	0.013370343666778159	0.11364792116761435	11	nonrobust	0.28109555325857094	1.9064401914194717
AML	within-arm Δ	T Cell Exhaustion	sig_Immune Exhaustion	0.36592947008450133	0.4059314702723568	0.3885413370268268	0.5128158875263078	11	nonrobust	-0.5385422100645874	1.2704011502335901
AML	within-arm Δ	IFN Response	sig_Interferon Response	0.2154545991857472	0.3393670041723293	0.5397651126816359	0.604672962574292	11	nonrobust	-0.5407022078855671	0.9716114062570614
AML	within-arm Δ	Memory T Cells	sig_Memory T Cell	0.5140315575096774	0.3847877254856983	0.21119252283491907	0.4206990167155491	11	nonrobust	-0.34332892340422627	1.3713920384235812
AML	within-arm Δ	T Cell Activation	sig_T Cell Activation	-0.675825205899255	0.4244760261871736	0.14243757229790543	0.4171635112764741	11	nonrobust	-1.621616731574583	0.2699663197760732
AML	within-arm Δ	Inflammation	sig_Inflammatory Response	-0.3776986554778484	0.39110635809404454	0.3569586660373679	0.5128158875263078	11	nonrobust	-1.249137927197701	0.49374061624200416
AML	within-arm Δ	Antigen Presentation	sig_Antigen Presentation	0.3565996984581786	0.3364009795239238	0.3140566300202502	0.5128158875263078	11	nonrobust	-0.39294839385813773	1.106147790774495
AML	within-arm Δ	Cell Proliferation	sig_Cell Proliferation	-0.17980765451564018	0.289489696662477	0.548416626271578	0.604672962574292	11	nonrobust	-0.82483089489285	0.46521558586156964
AML	within-arm Δ	Regulatory T Cells	sig_Regulatory T Cell	-0.049485556628566525	0.3392391604443901	0.8869208440949308	0.8869208440949308	11	nonrobust	-0.8053575101226795	0.7063863968655464
AML	within-arm Δ	NK Cell Activity	sig_NK Cell Activity	0.46979227122342115	0.3350897846369767	0.19118764311407802	0.4206990167155491	11	nonrobust	-0.2768342968227906	1.216418839269633
AML	within-arm Δ	Apoptosis	sig_Apoptosis	-0.6873189174062047	0.4374772364711843	0.14723418045052028	0.4171635112764741	11	nonrobust	-1.6620789448379032	0.2874411100254939
AML	within-arm Δ	Oxidative Stress	sig_Oxidative Stress Response	-0.23165662922362742	0.39348825872160526	0.5691039647758043	0.604672962574292	11	nonrobust	-1.1084031062732678	0.6450898478260129
AML	within-arm Δ	Cytotoxic T Cells	sig_Cytotoxic	1.1045165520801696	0.36372146596617727	0.012532761435768492	0.11364792116761435	11	nonrobust	0.2940946224672869	1.9149384816930524
AML	within-arm Δ	T Cell Exhaustion	sig_Exhaustion	0.41524494074442214	0.46429982383055995	0.39215332575541184	0.5128158875263078	11	nonrobust	-0.619279535692925	1.4497694171817692
AML	within-arm Δ	Memory T Cells	sig_Memory_T	0.8827153576324143	0.3521881645195008	0.031105260244615643	0.1762631413861553	11	nonrobust	0.0979912250642948	1.6674394902005338
AML	within-arm Δ	IFN Response	sig_IFN_response	0.324103917063388	0.24928580559765226	0.22272300884940835	0.4206990167155491	11	nonrobust	-0.23133947163211982	0.8795473057588958
AML	within-arm Δ	Cell Proliferation	sig_Proliferation	0.8639314598579864	0.4397453001161799	0.07783720421947048	0.33080811793274956	11	nonrobust	-0.11588212829985611	1.8437450480158288
CAR-T	within-arm Δ	Cytotoxic T Cells	sig_Cytotoxic T Cell Activity	0.44997331272268926	0.24078625267756384	0.06165529012657564	0.434924271458676	31	cluster	-0.02195907049769702	0.9219056959430756
CAR-T	within-arm Δ	T Cell Exhaustion	sig_Immune Exhaustion	0.30936551334022633	0.35557397476150865	0.38427557529303225	0.8165855974976935	31	cluster	-0.38754667103208473	1.0062776977125374
CAR-T	within-arm Δ	IFN Response	sig_Interferon Response	-0.17768411541968995	0.2871811351353098	0.5361022007216376	0.9247346195436115	31	cluster	-0.7405487973242275	0.38518056648484755
CAR-T	within-arm Δ	Memory T Cells	sig_Memory T Cell	-0.14054855686028608	0.2922172572744595	0.6305358197751384	0.9365469149602232	31	cluster	-0.7132838567793018	0.4321867430587296
CAR-T	within-arm Δ	T Cell Activation	sig_T Cell Activation	-0.024464385482794615	0.3683517355802709	0.947046769170888	0.947046769170888	31	cluster	-0.7464205208629467	0.6974917498973575
CAR-T	within-arm Δ	Inflammation	sig_Inflammatory Response	-0.034529437208665734	0.3798168993870081	0.9275635124386612	0.947046769170888	31	cluster	-0.778956880726875	0.7098980063095435
CAR-T	within-arm Δ	Antigen Presentation	sig_Antigen Presentation	0.47492532557242056	0.22332797624320302	0.03345480287820505	0.434924271458676	31	cluster	0.03721053539552582	0.9126401157493154
CAR-T	within-arm Δ	Cell Proliferation	sig_Cell Proliferation	0.5622195350456978	0.38491656971831834	0.1441178320464927	0.49000062895807517	31	cluster	-0.19220307865490693	1.3166421487463025
CAR-T	within-arm Δ	Regulatory T Cells	sig_Regulatory T Cell	-0.19068365044065627	0.31422739622656054	0.5439615409080067	0.9247346195436115	31	cluster	-0.8065580300005122	0.42519072911919964
CAR-T	within-arm Δ	NK Cell Activity	sig_NK Cell Activity	0.24411801169966607	0.24636614283005653	0.3217467005913319	0.7813848442932347	31	cluster	-0.2387507552572956	0.7269867786566278
CAR-T	within-arm Δ	Apoptosis	sig_Apoptosis	0.024225074829511025	0.3062474746116835	0.9369507470869798	0.947046769170888	31	cluster	-0.5760089457657332	0.6244590954247552
CAR-T	within-arm Δ	Oxidative Stress	sig_Oxidative Stress Response	0.10586584459528504	0.36242621832482147	0.7702077486542711	0.9365469149602232	31	cluster	-0.6044764903744156	0.8162081795649857
CAR-T	within-arm Δ	Cytotoxic T Cells	sig_Cytotoxic	0.4076807329628674	0.23541475304460435	0.08331715004342542	0.434924271458676	31	cluster	-0.053723704433948194	0.8690851703596829
CAR-T	within-arm Δ	T Cell Exhaustion	sig_Exhaustion	0.36836674981900985	0.32932472720032996	0.26333141759022205	0.7461056831722958	31	cluster	-0.2770978547121151	1.0138313543501347
CAR-T	within-arm Δ	Memory T Cells	sig_Memory_T	-0.10172630694470565	0.26765015048230173	0.7038920281015867	0.9365469149602232	31	cluster	-0.6263109623467428	0.4228583484573315
CAR-T	within-arm Δ	IFN Response	sig_IFN_response	0.08486600227625232	0.291927729761699	0.7712739299672426	0.9365469149602232	31	cluster	-0.48730183414521944	0.657033838697724
CAR-T	within-arm Δ	Cell Proliferation	sig_Proliferation	0.633221987445307	0.3876148988469859	0.10233512269615906	0.434924271458676	31	cluster	-0.1264892541659215	1.3929332290565355
