## Supplementary Table 4 for "sctrial: Participant-Level Differential Analysis for Longitudinal Single-Cell Experiments"

dataset	feature	label	observed_beta	permutation_p	n_permutations	null_mean	null_sd	null_95_lo	null_95_hi	permutation_FDR
Melanoma	sig_Cytotoxic T Cell Activity	Cytotoxic T Cells	-0.06483617819849158	0.938061938061938	1000	-0.0023761882887367368	0.8820962208174675	-1.589759549021699	1.7921707798844688	0.99000999000999
Melanoma	sig_Immune Exhaustion	T Cell Exhaustion	-0.32870254927380804	0.6353646353646354	1000	0.005645006591272101	0.661732537863817	-1.1929140350443295	1.3230358240281537	0.917082917082917
Melanoma	sig_Interferon Response	IFN Response	-1.4064304940497734	0.0919080919080919	1000	0.021971314030034893	0.9666937401332248	-1.841055081580234	1.1111612023012134	0.5370629370629371
Melanoma	sig_Memory T Cell	Memory T Cells	-0.40482492426283634	0.7642357642357642	1000	-0.000564454069429587	1.1681719871976581	-2.457073927425747	1.98367664139717	0.917082917082917
Melanoma	sig_T Cell Activation	T Cell Activation	-1.4882117483123394	0.1008991008991009	1000	0.049214784416433864	0.9525992842168646	-1.4711933752291984	2.0035190098077673	0.5370629370629371
Melanoma	sig_Inflammatory Response	Inflammation	-1.9099379954704596	0.2017982017982018	1000	0.04078692827830591	1.3981793542163459	-2.7118970186318827	2.4533169760069238	0.5370629370629371
Melanoma	sig_Antigen Presentation	Antigen Presentation	-1.2988005410618122	0.14585414585414586	1000	0.03263882233182381	0.8876598325630675	-1.6808392638340524	1.700663158417169	0.5370629370629371
Melanoma	sig_Cell Proliferation	Cell Proliferation	-0.2564422603367489	0.7272727272727273	1000	0.00833126410434601	0.5893847071442612	-0.83466256405941	1.130875923859863	0.917082917082917
Melanoma	sig_Regulatory T Cell	Regulatory T Cells	-0.005553020559286526	0.99000999000999	1000	0.004864691951596973	0.7993314607423058	-1.6298339564254218	1.5327369975675085	0.99000999000999
Melanoma	sig_NK Cell Activity	NK Cell Activity	0.45342300352589465	0.6433566433566433	1000	-0.009307408942619914	0.9053602388960258	-1.6448964465829732	1.789936676315357	0.917082917082917
Melanoma	sig_Apoptosis	Apoptosis	-0.8806874155775613	0.28471528471528473	1000	0.02263767670698142	0.7651298492214909	-1.6154218953574504	1.4386408564539304	0.5694305694305695
Melanoma	sig_Oxidative Stress Response	Oxidative Stress	-1.1919793005516617	0.22377622377622378	1000	0.01628103929506164	1.0397888037745044	-1.247076204809129	2.059300662601443	0.5370629370629371
COVID-19	sig_Cytotoxic T Cell Activity	Cytotoxic T Cells	0.5080779244671753	0.44755244755244755	1000	0.05971491134001491	0.5770017016472336	-1.1413796053691032	0.7771896681631022	0.8729452365816003
COVID-19	sig_Immune Exhaustion	T Cell Exhaustion	0.4237165317858917	0.5714285714285714	1000	0.03485102302114144	0.5879583432276391	-1.1030736472443947	0.8941873253427987	0.8729452365816003
COVID-19	sig_Interferon Response	IFN Response	-0.17755133710241702	0.8841158841158842	1000	0.007685301192769458	1.3793259404728286	-3.0383006841238216	1.7783091774291684	0.8841158841158842
COVID-19	sig_Memory T Cell	Memory T Cells	-0.3407298974281947	0.2967032967032967	1000	-0.06013260495022443	0.4523438689955829	-1.2701931166631821	0.4852282006656398	0.8729452365816003
COVID-19	sig_T Cell Activation	T Cell Activation	-0.49360752558394305	0.7482517482517482	1000	-0.04654969082932354	1.5011251907684804	-1.99996038450702	3.3158220606230233	0.8729452365816003
COVID-19	sig_Inflammatory Response	Inflammation	-0.2760368386682093	0.7122877122877123	1000	0.049735189948009476	1.0579226488220124	-1.7246468842506908	1.9300756393673817	0.8729452365816003
COVID-19	sig_Antigen Presentation	Antigen Presentation	-0.29860477035825367	0.7662337662337663	1000	-0.09411312848096863	0.9855142139003987	-2.1758579004471588	1.3058174147002346	0.8729452365816003
COVID-19	sig_Cell Proliferation	Cell Proliferation	0.6304544836285487	0.3726273726273726	1000	0.06588046612420523	0.5698786851001335	-1.0296197465362695	0.8808461075209217	0.8729452365816003
COVID-19	sig_Regulatory T Cell	Regulatory T Cells	0.2616727243409044	0.7742257742257742	1000	0.0527489391246435	1.124425230377171	-2.280488382850251	1.8261975602899354	0.8729452365816003
COVID-19	sig_NK Cell Activity	NK Cell Activity	0.2641643780561764	0.7442557442557443	1000	0.07385687144145144	0.9408785943759725	-1.7190456341325122	1.4674769189556347	0.8729452365816003
COVID-19	sig_Apoptosis	Apoptosis	0.26059421194244964	0.8001998001998002	1000	0.08819906239405596	0.9866606671801453	-1.688155587998913	1.5265877808304875	0.8729452365816003
COVID-19	sig_Oxidative Stress Response	Oxidative Stress	-0.3780519093266961	0.5884115884115884	1000	-0.1367645618121129	1.2339198489298513	-2.3969025213706243	1.8604159470611694	0.8729452365816003
Vaccine	sig_Cytotoxic T Cell Activity	Cytotoxic T Cells	1.0027581801689205	0.025974025974025976	1000	-0.003295421939215947	0.4507384262176754	-0.8882295529013011	0.8838907347169294	0.15584415584415587
Vaccine	sig_Immune Exhaustion	T Cell Exhaustion	1.095725616336935	0.025974025974025976	1000	-0.008197036083023666	0.5271263232717589	-1.0554931847816467	1.0554931847816473	0.15584415584415587
Vaccine	sig_Interferon Response	IFN Response	0.2385858759635811	0.43756243756243757	1000	-0.00661541481218608	0.27400452521141433	-0.5100426776556255	0.4862596880209611	0.5834165834165834
Vaccine	sig_Memory T Cell	Memory T Cells	-0.8101673227739499	0.14285714285714285	1000	-0.015297155524251434	0.5469720461930828	-1.0621741187993519	1.0621741187993523	0.4115884115884116
Vaccine	sig_T Cell Activation	T Cell Activation	-0.021816734016186064	0.972027972027972	1000	-0.009942791668603524	0.3107764260562738	-0.5732735634059036	0.4825605312314462	0.986013986013986
Vaccine	sig_Inflammatory Response	Inflammation	0.6994830235127166	0.1888111888111888	1000	-0.010690423330746091	0.4867487250070008	-1.0191190076167682	1.0191190076167684	0.4115884115884116
Vaccine	sig_Antigen Presentation	Antigen Presentation	0.26625004491993864	0.6873126873126874	1000	-0.0061212640104063515	0.4364495202735105	-0.8392049573577263	0.8392049573577265	0.8247752247752248
Vaccine	sig_Cell Proliferation	Cell Proliferation	1.1975267227704722	0.11188811188811189	1000	0.02086860482891037	0.7314591304168703	-1.4029016804879504	1.4029016804879513	0.4115884115884116
Vaccine	sig_Regulatory T Cell	Regulatory T Cells	0.0444107145921335	0.986013986013986	1000	-0.0052267047030846855	0.562899689983663	-0.9949154848423813	0.99491548484238	0.986013986013986
Vaccine	sig_NK Cell Activity	NK Cell Activity	0.8729676205944199	0.2057942057942058	1000	-0.005601887079856081	0.6572234257902784	-1.196557744519684	1.1965577445196844	0.4115884115884116
Vaccine	sig_Apoptosis	Apoptosis	0.43608262618496774	0.43456543456543456	1000	-0.0060208161775598965	0.4556918191949511	-0.8525619134018141	0.8525619134018148	0.5834165834165834
Vaccine	sig_Oxidative Stress Response	Oxidative Stress	-0.5148179997571629	0.27672327672327673	1000	-0.022203242753447434	0.5362716562227118	-0.974184399985204	0.9741843999852026	0.4743827600970458
AML	sig_Cytotoxic T Cell Activity	Cytotoxic T Cells	1.0937678723390214	0.008991008991008992	1000	0.024832245018233372	0.4805073360371572	-0.8773456350461084	0.9539668316213497	0.1078921078921079
AML	sig_Immune Exhaustion	T Cell Exhaustion	0.36592947008450133	0.37362637362637363	1000	-0.0005530496642368883	0.40183720083448626	-0.7510302214933495	0.7752650188280688	0.640502354788069
AML	sig_Interferon Response	IFN Response	0.2154545991857472	0.5004995004995005	1000	-0.006991923749455002	0.3149240393271853	-0.5896290631576262	0.6033169443170268	0.6673326673326674
AML	sig_Memory T Cell	Memory T Cells	0.5140315575096774	0.2077922077922078	1000	0.010737652383618485	0.3994749878089868	-0.7486550112408694	0.7782845292611048	0.4987012987012987
AML	sig_T Cell Activation	T Cell Activation	-0.675825205899255	0.11688311688311688	1000	-0.006439202456400359	0.4402068626987039	-0.7879766815335287	0.7251225536181592	0.4987012987012987
AML	sig_Inflammatory Response	Inflammation	-0.3776986554778484	0.4485514485514486	1000	-0.0015637061618898134	0.393000115389324	-0.6215931876477632	0.6298265801064222	0.6673326673326674
AML	sig_Antigen Presentation	Antigen Presentation	0.3565996984581786	0.2907092907092907	1000	-0.017101740357967982	0.32276908778475744	-0.6107416633263684	0.5726781664462959	0.5814185814185814
AML	sig_Cell Proliferation	Cell Proliferation	-0.17980765451564018	0.7502497502497503	1000	-0.02265332015554042	0.2778301638348099	-0.458545100946372	0.4313416342765172	0.8184542729997276
AML	sig_Regulatory T Cell	Regulatory T Cells	-0.049485556628566525	0.9000999000999002	1000	-0.0152433918149521	0.322706019395193	-0.6243629384050056	0.5587402122492846	0.9000999000999002
AML	sig_NK Cell Activity	NK Cell Activity	0.46979227122342115	0.18981018981018982	1000	0.009333999564969773	0.33672533450220415	-0.5987685044540448	0.6188696059097603	0.4987012987012987
AML	sig_Apoptosis	Apoptosis	-0.6873189174062047	0.19080919080919082	1000	-0.03017606084838627	0.4737587841267219	-0.8879505621739384	0.8645031840132755	0.4987012987012987
AML	sig_Oxidative Stress Response	Oxidative Stress	-0.23165662922362742	0.5714285714285714	1000	0.011763757484702942	0.3780938757368031	-0.7451445788026173	0.7238599723745919	0.6857142857142856
CAR-T	sig_Cytotoxic T Cell Activity	Cytotoxic T Cells	0.44997331272268926	0.003996003996003996	1000	-0.0012552438461219068	0.17445798307461427	-0.3342499019351343	0.3326250694361567	0.015984015984015984
CAR-T	sig_Immune Exhaustion	T Cell Exhaustion	0.30936551334022633	0.1978021978021978	1000	0.0005230167596851239	0.24263701936596987	-0.38498307553887146	0.39394488086262547	0.4747252747252747
CAR-T	sig_Interferon Response	IFN Response	-0.17768411541968995	0.3646353646353646	1000	-0.0011344243405992604	0.1970500014597341	-0.39164131186184614	0.39351725756363687	0.7175681461395746
CAR-T	sig_Memory T Cell	Memory T Cells	-0.14054855686028608	0.4975024975024975	1000	-0.014959966572062064	0.19435723624930437	-0.37506729801347427	0.36076264253374496	0.7462537462537463
CAR-T	sig_T Cell Activation	T Cell Activation	-0.024464385482794615	0.9240759240759241	1000	0.008424313129517226	0.2492787900394244	-0.48998035634752074	0.4754236005879209	0.9240759240759241
CAR-T	sig_Inflammatory Response	Inflammation	-0.034529437208665734	0.9080919080919081	1000	0.012765830087936457	0.26651585910971637	-0.4799278657730604	0.5194120578870125	0.9240759240759241
CAR-T	sig_Antigen Presentation	Antigen Presentation	0.47492532557242056	0.001998001998001998	1000	-0.001811370938739178	0.17164959699298393	-0.3157849379559858	0.3358902644898044	0.015984015984015984
CAR-T	sig_Cell Proliferation	Cell Proliferation	0.5622195350456978	0.002997002997002997	1000	0.0013624769365618548	0.2741326917000624	-0.4663917389383795	0.4384031511944535	0.015984015984015984
CAR-T	sig_Regulatory T Cell	Regulatory T Cells	-0.19068365044065627	0.41858141858141856	1000	-0.0004164049191074759	0.2207268608314839	-0.4462696877255315	0.41634009304352376	0.7175681461395746
CAR-T	sig_NK Cell Activity	NK Cell Activity	0.24411801169966607	0.16383616383616384	1000	-0.004153976390476084	0.16984070855381442	-0.3153679769656887	0.3178066056194338	0.4747252747252747
CAR-T	sig_Apoptosis	Apoptosis	0.024225074829511025	0.9080919080919081	1000	-0.002070601992969094	0.2069551786676047	-0.4055794896798992	0.39601313409745004	0.9240759240759241
CAR-T	sig_Oxidative Stress Response	Oxidative Stress	0.10586584459528504	0.7142857142857143	1000	0.005956372102453131	0.25554807102405663	-0.46253810981855104	0.491391514953522	0.9240759240759241
