## Supplementary Table 5 for "sctrial: Participant-Level Differential Analysis for Longitudinal Single-Cell Experiments"

dataset	feature	label	estimand	observed_effect	observed_se	n_participants	sigma_estimated	power_at_observed_N	min_N_for_80pct_power	min_detectable_effect_80pct
Melanoma	sig_T Cell Activation	T Cell Activation	DiD	-1.4882117483123394	0.8371574700129931	10	1.323662182732584	0.42777920458641566	13	2.345367993221252
Melanoma	sig_Interferon Response	IFN Response	DiD	-1.4064304940497734	0.8237632911339554	10	1.3024841264098441	0.40039562196851314	14	2.3078430596649793
Melanoma	sig_Inflammatory Response	Inflammation	DiD	-1.9099379954704596	1.2175550600284506	10	1.92512358317647	0.3479975857046931	16	3.4110842584143555
Melanoma	sig_Antigen Presentation	Antigen Presentation	DiD	-1.2988005410618122	0.8315501836561453	10	1.3147962845423706	0.3455067939704243	17	2.329658702650181
Melanoma	sig_Oxidative Stress Response	Oxidative Stress	DiD	-1.1919793005516617	0.9258083807298664	10	1.463831579989359	0.2512267174550225	24	2.593731074257897
Melanoma	sig_Apoptosis	Apoptosis	DiD	-0.8806874155775613	0.752739813550008	10	1.1901861481542508	0.21564156424333952	29	2.1088647347268146
Melanoma	sig_NK Cell Activity	NK Cell Activity	DiD	0.4534230035258946	0.967212174962498	10	1.5292967267633888	0.07553372716776673	179	2.709727332153829
Melanoma	sig_Immune Exhaustion	T Cell Exhaustion	DiD	-0.328702549273808	0.7017430598808582	10	1.1095532007197195	0.07549125771705772	179	1.9659929834755758
Melanoma	sig_Cell Proliferation	Cell Proliferation	DiD	-0.2564422603367489	0.6035434366934987	10	0.9542859633985499	0.07092622235862657	218	1.6908783707296065
Melanoma	sig_Memory T Cell	Memory T Cells	DiD	-0.4048249242628363	1.1923234948637045	10	1.8852289757506902	0.06330768511291937	341	3.3403958784189483
Melanoma	sig_Cytotoxic T Cell Activity	Cytotoxic T Cells	DiD	-0.0648361781984915	0.9163175588766718	10	1.4488252730278615	0.05057370805725847	7839	2.5671417280462436
Melanoma	sig_Regulatory T Cell	Regulatory T Cells	DiD	-0.0055530205592865	0.811886323537302	10	1.2837049917591237	0.05000535877482945	838899	2.2745687228101885
COVID-19	sig_Cytotoxic T Cell Activity	Cytotoxic T Cells	Hedges' g (DFO_8-14)	-0.0092493707570617	0.5393623683326889	16	1.525547152659523	0.05003368744082655	427037	1.5110696383272637
COVID-19	sig_Immune Exhaustion	T Cell Exhaustion	Hedges' g (DFO_8-14)	0.1497806858694851	0.5400094085682223	16	1.5273772588125079	0.0588589133716263	1633	1.5128823766866586
COVID-19	sig_Interferon Response	IFN Response	Hedges' g (DFO_8-14)	-0.0908445763530517	0.5395989148821464	16	1.5262162073362735	0.05325316280072356	4431	1.5117323436436192
COVID-19	sig_Memory T Cell	Memory T Cells	Hedges' g (DFO_8-14)	-0.4934667423387744	0.5463687037753602	16	1.545364061870645	0.1474013603557484	154	1.5306984841365925
COVID-19	sig_T Cell Activation	T Cell Activation	Hedges' g (DFO_8-14)	0.2379267145922155	0.5409973437610263	16	1.5301715615093259	0.07243695878478201	650	1.5156501613192717
COVID-19	sig_Inflammatory Response	Inflammation	Hedges' g (DFO_8-14)	-0.3514583421831703	0.5429264992663905	16	1.5356280372685513	0.09921784334305711	300	1.5210548548665412
COVID-19	sig_Antigen Presentation	Antigen Presentation	Hedges' g (DFO_8-14)	-0.2768841153820485	0.5415762793238885	16	1.5318090385588057	0.08044222123295641	481	1.5172720986344264
COVID-19	sig_Cell Proliferation	Cell Proliferation	Hedges' g (DFO_8-14)	0.5703751802348473	0.5487035502926092	16	1.5519680050921512	0.18001643737811684	117	1.5372397556258797
COVID-19	sig_Regulatory T Cell	Regulatory T Cells	Hedges' g (DFO_8-14)	0.5161639449949006	0.5470236548588303	16	1.5472165432805138	0.15656953801470874	142	1.5325333854106296
COVID-19	sig_NK Cell Activity	NK Cell Activity	Hedges' g (DFO_8-14)	-0.290583793223619	0.541800524004659	16	1.5324432982964769	0.08355113436745432	437	1.5179003392173134
COVID-19	sig_Apoptosis	Apoptosis	Hedges' g (DFO_8-14)	1.1186737765310453	0.5744704607122203	16	1.6248478334438845	0.49499977937265094	34	1.6094279509739033
COVID-19	sig_Oxidative Stress Response	Oxidative Stress	Hedges' g (DFO_8-14)	0.0535552019849038	0.5394429727955076	16	1.5257751365085348	0.05112981479091869	12742	1.5112954585988105
Vaccine	sig_Cytotoxic T Cell Activity	Cytotoxic T Cells	within-arm Δ	1.0027581801689205	0.366510966184687	6	0.6348156149630365	0.7811247210899576	7	1.0268117051393209
Vaccine	sig_Immune Exhaustion	T Cell Exhaustion	within-arm Δ	1.095725616336935	0.5142294256723563	6	0.8906714920114847	0.5678493901956969	11	1.4406575576823948
Vaccine	sig_Interferon Response	IFN Response	within-arm Δ	0.2385858759635811	0.4270723021540314	6	0.7397109258361897	0.08645158884231591	151	1.1964794487802095
Vaccine	sig_Memory T Cell	Memory T Cells	within-arm Δ	-0.8101673227739499	0.6983051288376501	6	1.2094999623327407	0.2128249473432631	35	1.9563613266840323
Vaccine	sig_T Cell Activation	T Cell Activation	within-arm Δ	-0.021816734016186	0.5014632094056921	6	0.86855975681721	0.05021684773748192	24881	1.4048919148984746
Vaccine	sig_Inflammatory Response	Inflammation	within-arm Δ	0.6994830235127166	0.6878608625323863	6	1.1914099624442442	0.17427917327935633	46	1.92710082458917
Vaccine	sig_Antigen Presentation	Antigen Presentation	within-arm Δ	0.2662500449199386	0.6811557253234453	6	1.1797963241266376	0.06767961427968511	309	1.9083158112991812
Vaccine	sig_Cell Proliferation	Cell Proliferation	within-arm Δ	1.1975267227704722	0.8428064470066122	6	1.4597835871620588	0.2952757292786731	24	2.3611940836640355
Vaccine	sig_Regulatory T Cell	Regulatory T Cells	within-arm Δ	0.0444107145921335	0.8957171226299517	6	1.551427565604479	0.050281646615311176	19157	2.5094278503707534
Vaccine	sig_NK Cell Activity	NK Cell Activity	within-arm Δ	0.8729676205944199	0.9221546427428884	6	1.5972186936662092	0.15728443129166308	53	2.583494815922721
Vaccine	sig_Apoptosis	Apoptosis	within-arm Δ	0.4360826261849677	0.6782117201386217	6	1.174697157568777	0.09854472502017135	114	1.9000679298913317
Vaccine	sig_Oxidative Stress Response	Oxidative Stress	within-arm Δ	-0.5148179997571629	0.7772944879894472	6	1.346313545640959	0.10157204543901435	108	2.1776567476719233
Vaccine	sig_Cytotoxic	Cytotoxic T Cells	within-arm Δ	1.0383267996776715	0.3338696617448599	6	0.5782792172479324	0.8749308392138816	5	0.9353643091207761
Vaccine	sig_Exhaustion	T Cell Exhaustion	within-arm Δ	0.9511153901957964	0.6779373178161497	6	1.1742218788045407	0.28914618023856253	24	1.8992991684008782
Vaccine	sig_Memory_T	Memory T Cells	within-arm Δ	-0.4527026487665816	0.9254189109031016	6	1.6028725719692278	0.07783535838935422	197	2.592639941348331
Vaccine	sig_IFN_response	IFN Response	within-arm Δ	0.4914884511935602	0.2388607841133871	6	0.41371901402012734	0.5389328665948668	12	0.6691888419589381
Vaccine	sig_Proliferation	Cell Proliferation	within-arm Δ	1.0629640175353503	0.742233908165964	6	1.2855868400438617	0.2991487620368564	23	2.079431545499983
AML	sig_Cytotoxic T Cell Activity	Cytotoxic T Cells	within-arm Δ	1.0937678723390214	0.3647314521551363	11	0.8553710756458682	0.8505669882586622	10	1.0218262449387072
AML	sig_Immune Exhaustion	T Cell Exhaustion	within-arm Δ	0.3659294700845013	0.4059314702723568	11	0.9519936827868792	0.14702075627731656	107	1.1372516066818987
AML	sig_Interferon Response	IFN Response	within-arm Δ	0.2154545991857472	0.3393670041723293	11	0.7958861723669785	0.09730212128244331	215	0.9507655824044798
AML	sig_Memory T Cell	Memory T Cells	within-arm Δ	0.5140315575096774	0.3847877254856983	11	0.9024072059023655	0.26677797760963184	49	1.0780156038320432
AML	sig_T Cell Activation	T Cell Activation	within-arm Δ	-0.675825205899255	0.4244760261871736	11	0.995484521447771	0.35669327607571394	35	1.189205760409319
AML	sig_Inflammatory Response	Inflammation	within-arm Δ	-0.3776986554778484	0.3911063580940445	11	0.9172257128857261	0.1617701982901427	93	1.0957177915462724
AML	sig_Antigen Presentation	Antigen Presentation	within-arm Δ	0.3565996984581786	0.3364009795239238	11	0.7889302279895255	0.18534514699559637	77	0.9424560115929482
AML	sig_Cell Proliferation	Cell Proliferation	within-arm Δ	-0.1798076545156401	0.289489696662477	11	0.6789135177660931	0.09523516973285515	224	0.8110300549656028
AML	sig_Regulatory T Cell	Regulatory T Cells	within-arm Δ	-0.0494855566285665	0.3392391604443901	11	0.7955863522488182	0.052441089742017395	4058	0.9504074173060569
AML	sig_NK Cell Activity	NK Cell Activity	within-arm Δ	0.4697922712234211	0.3350897846369767	11	0.7858552034085572	0.28881777992152047	44	0.938782587379612
AML	sig_Apoptosis	Apoptosis	within-arm Δ	-0.6873189174062047	0.4374772364711843	11	1.025975062254222	0.3488940049619736	35	1.2256297589585816
AML	sig_Oxidative Stress Response	Oxidative Stress	within-arm Δ	-0.2316566292236274	0.3934882587216052	11	0.9228117650066481	0.09055675935867391	250	1.1023908891354606
AML	sig_Cytotoxic	Cytotoxic T Cells	within-arm Δ	1.1045165520801696	0.3637214659661772	11	0.8530024480769194	0.8592033798493854	10	1.0189966825612211
AML	sig_Exhaustion	T Cell Exhaustion	within-arm Δ	0.4152449407444221	0.4642998238305599	11	1.0888796054890502	0.14545482253019285	108	1.3007755232161522
AML	sig_Memory_T	Memory T Cells	within-arm Δ	0.8827153576324143	0.3521881645195008	11	0.8259544586427767	0.7076120115147851	14	0.9866851557121717
AML	sig_IFN_response	IFN Response	within-arm Δ	0.324103917063388	0.2492858055976522	11	0.5846270356377539	0.25523701463807674	52	0.6983954280477656
AML	sig_Proliferation	Cell Proliferation	within-arm Δ	0.8639314598579864	0.4397453001161799	11	1.0312941429866072	0.5019000516327963	23	1.2319839325401407
CAR-T	sig_Cytotoxic T Cell Activity	Cytotoxic T Cells	within-arm Δ	0.4499733127226892	0.2407862526775638	31	0.9479764247684674	0.46373228938249456	70	0.674583206226277
CAR-T	sig_Immune Exhaustion	T Cell Exhaustion	within-arm Δ	0.3093655133402263	0.3555739747615086	31	1.3998961385328978	0.14020184391710946	322	0.9961707916375162
CAR-T	sig_Interferon Response	IFN Response	within-arm Δ	-0.1776841154196899	0.2871811351353098	31	1.1306332596615396	0.09487919121151324	636	0.8045624231159867
CAR-T	sig_Memory T Cell	Memory T Cells	within-arm Δ	-0.140548556860286	0.2922172572744595	31	1.1504604923506148	0.07689594657986328	1052	0.81867154845764
CAR-T	sig_T Cell Activation	T Cell Activation	within-arm Δ	-0.0244643854827946	0.3683517355802709	31	1.4502022331824849	0.05050544425228852	55161	1.0319687774679438
CAR-T	sig_Inflammatory Response	Inflammation	within-arm Δ	-0.0345294372086657	0.3798168993870081	31	1.4953406282280268	0.05094727769012905	29441	1.0640894109121426
CAR-T	sig_Antigen Presentation	Antigen Presentation	within-arm Δ	0.4749253255724205	0.223327976243203	31	0.8792431217130515	0.5661867087531461	54	0.6256723570340417
CAR-T	sig_Cell Proliferation	Cell Proliferation	within-arm Δ	0.5622195350456978	0.3849165697183183	31	1.5154180503998271	0.3090834288286795	115	1.0783765719295904
CAR-T	sig_Regulatory T Cell	Regulatory T Cells	within-arm Δ	-0.1906836504406562	0.3142273962265605	31	1.2371144960590832	0.09313907336459672	661	0.8803348283944585
CAR-T	sig_NK Cell Activity	NK Cell Activity	within-arm Δ	0.244118011699666	0.2463661428300565	31	0.9699444742668917	0.1678349172692462	248	0.6902157439961946
CAR-T	sig_Apoptosis	Apoptosis	within-arm Δ	0.024225074829511	0.3062474746116835	31	1.205697513244314	0.0507170860930507	38886	0.8579783979565191
CAR-T	sig_Oxidative Stress Response	Oxidative Stress	within-arm Δ	0.105865844595285	0.3624262183248214	31	1.4268734484189838	0.0598306938025846	2852	1.015367935915403
CAR-T	sig_Cytotoxic	Cytotoxic T Cells	within-arm Δ	0.4076807329628674	0.2354147530446043	31	0.9268288095658801	0.40985335478792445	82	0.6595344922554783
CAR-T	sig_Exhaustion	T Cell Exhaustion	within-arm Δ	0.3683667498190098	0.3293247272003299	31	1.2965527475410947	0.20109868954291102	195	0.9226312876835302
CAR-T	sig_Memory_T	Memory T Cells	within-arm Δ	-0.1017263069447056	0.2676501504823017	31	1.0537396961890448	0.06670673659213384	1685	0.7498447052169281
CAR-T	sig_IFN_response	IFN Response	within-arm Δ	0.0848660022762523	0.291927729761699	31	1.149320621393005	0.05973655347602355	2880	0.8178604124576532
CAR-T	sig_Proliferation	Cell Proliferation	within-arm Δ	0.633221987445307	0.3876148988469859	31	1.5260413828027293	0.3722515048806241	92	1.0859361709300692
